# Low intensity repetitive transcranial magnetic stimulation modulates brain-wide functional connectivity to promote anti-correlated activity

**DOI:** 10.1101/2022.08.13.503840

**Authors:** Jessica Moretti, Dylan J. Terstege, Eugenia Z. Poh, Jonathan R. Epp, Jennifer Rodger

**Author notes:** **Corresponding Author:** Jessica Moretti;, Jennifer Rodger;, M317, School of Biological Sciences, The University of Western Australia, 35 Stirling Highway, Crawley WA 6009. These two authors contributed equally (Jessica Moretti, Dylan J. Terstege). Netherlands Institute for Neuroscience, Amsterdam, The Netherlands (Eugenia Z. Poh).

## Abstract

**Background:** Repetitive transcranial magnetic stimulation (rTMS) induces action potentials to induce plastic changes in the brain with increasing evidence for the therapeutic importance of brain-wide functional network effects of rTMS; however, the influence of sub-action potential threshold (low-intensity; LI-) rTMS on neuronal activity is largely unknown.

**Hypothesis:** We investigated whether LI-rTMS modulates neuronal activity and functional connectivity. We also specifically assessed modulation of parvalbumin interneuron activity.

**Methods:** We conducted a brain-wide analysis of c-Fos, a marker for neuronal activity, in mice that received LI-rTMS to visual cortex. Mice received single or multiple sessions of excitatory 10Hz LI-rTMS with custom rodent coils or were sham controls. We assessed changes to c-Fos positive cell densities and c-Fos/parvalbumin co-expression. Peak c-Fos expression corresponded with activity during rTMS. We also assessed functional connectivity changes using brain-wide c-Fos-based network analysis.

**Results:** LI-rTMS modulated c-Fos expression in cortical and subcortical regions. c-Fos density changes were most prevalent with acute stimulation, however chronic stimulation decreased parvalbumin interneuron activity, most prominently in the amygdala and striatum. LI-rTMS also increased anti-correlated functional connectivity, with the most prominent effects also in the amygdala and striatum following chronic stimulation.

**Conclusion:** LI-rTMS induces changes in c-Fos expression that suggest modulation of neuronal activity and functional connectivity throughout the brain. Our results suggest that LI-rTMS promotes anticorrelated functional connectivity, possibly due to decreased parvalbumin interneuron activation induced by chronic stimulation. These changes may underpin therapeutic rTMS effects, therefore modulation of subcortical activity supports rTMS for treatment of disorders involving subcortical dysregulation.

**Highlights:**

- Low-intensity rTMS increases brain-wide anti-correlated functional connectivity
- Acute excitatory LI-rTMS modulates cortical and subcortical neuronal activity
- Decreased parvalbumin interneuron activity may promote anti-correlated activity
- Striatum and amygdala show prominent modulation with LI-rTMS
