## Supplementary File S1 for "Low intensity repetitive transcranial magnetic stimulation modulates brain-wide functional connectivity to promote anti-correlated activity"

### Sheet: Sheet1
NUMBER	ABBREVIATION	FULL REGION NAME	HIGHER-ORDER CLASSIFICATION
1	FRP	Frontal Pole	Isocortex
2	MOp	Primary Motor Cortex	Isocortex
3	MOs	Secondary Motor Cortex	Isocortex
4	S1BF	Primary Somatosensory Cortex, Barrel Field	Isocortex
5	S1LL	Primary Somatosensory Cortex, Lower Limb	Isocortex
6	S1M	Primary Somatosensory Cortex, Mouth	Isocortex
7	S1N	Primary Somatosensory Cortex, Nose	Isocortex
8	S1TR	Primary Somatosensory Cortex, Trunk	Isocortex
9	S1UL	Primary Somatosensory Cortex, Upper Limb	Isocortex
10	S1UN	Primary Somatosensory Cortex, Unassigned	Isocortex
11	SSS	Secondary Somatosensory Cortex	Isocortex
12	IL	Infralimbic Cortex	Isocortex
13	GU	Gustatory Cortex	Isocortex
14	VISC	Visceral Cortex	Isocortex
15	AUDD	Auditory Cortex, Dorsal	Isocortex
16	AUDp	Auditory Cortex, Primary	Isocortex
17	AUDpo	Auditory Cortex, Posterior	Isocortex
18	AUDV	Auditory Cortex, Ventral	Isocortex
19	VISal	Visual Cortex, Anterolateral	Isocortex
20	VISam	Visual Cortex, Anteromedial	Isocortex
21	VISl	Visual Cortex, Lateral	Isocortex
22	VISp	Visual Cortex, Primary	Isocortex
23	VISpl	Visual Cortex, Posterolateral	Isocortex
24	VISpm	Visual Cortex, Posteromedial	Isocortex
25	ACAD	Anterior Cingulate Cortex, Dorsal	Isocortex
26	ACAV	Anterior Cingulate Cortex, Ventral	Isocortex
27	PL	Prelimbic Cortex	Isocortex
28	ORBL	Orbital Cortex, Lateral	Isocortex
29	ORBM	Orbital Cortex, Medial	Isocortex
30	ORBVL	Orbital Cortex, Ventrolateral	Isocortex
31	AID	Agranular Insular Cortex, Dorsal	Isocortex
32	AIP	Agranular Insular Cortex, Posterior	Isocortex
33	AIV	Agranular Insular Cortex, Ventral	Isocortex
34	RSCAGL	Retrosplenial Cortex, Agranular	Isocortex
35	RSCD	Retrosplenial Cortex, Dorsal	Isocortex
36	RSCV	Retrosplenial Cortex, Ventral	Isocortex
37	PTLP	Posterior Parietal Cortex	Isocortex
38	TEA	Temporal Association Cortex	Isocortex
39	PERI	Perihinal Cortex	Isocortex
40	ECT	Ectorhinal Cortex	Isocortex
41	CA1	Ammon's Horn, CA1	Hippocampal Formation
42	CA2	Ammon's Horn, CA2	Hippocampal Formation
43	CA3	Ammon's Horn, CA3	Hippocampal Formation
44	DG	Dentate Gyrus	Hippocampal Formation
45	ENTL	Entorhinal Cortex, Lateral	Hippocampal Formation
46	ENTM	Entorhinal Cortex, Mediodorsal	Hippocampal Formation
47	ENTMV	Entorhinal Cortex, Medioventral	Hippocampal Formation
48	PAR	Parsubiculum	Hippocampal Formation
49	POST	Postsubiculum	Hippocampal Formation
50	PRE	Presubiculum	Hippocampal Formation
51	SUB	Subiculum	Hippocampal Formation
52	CLA	Claustrum	Amygdala
53	EP	Endopiriform	Amygdala
54	LA	Lateral Amygdala	Amygdala
55	BLA	Basolateral Amygdala	Amygdala
56	BMA	Basomedial Amygdala	Amygdala
57	AAA	Anterior Amygdala	Amygdala
58	CEA	Central Amygdala	Amygdala
59	IA	Intercalated Amygdala	Amygdala
60	MEA	Medial Amygdala	Amygdala
61	CP	Caudoputamen	Striatum
62	ACB	Nucleus Accumbens	Striatum
63	FS	Fundus of Striatum	Striatum
64	LSC	Lateral Septum, Caudodorsal	Striatum
65	LSR	Lateral Septum, Rostroventral	Striatum
66	LSV	Lateral Septum, Ventral	Striatum
67	SF	Septofimbrial Nucleus	Striatum
68	SH	Septohippocampal Nucleus	Striatum
69	GP	Globus Pallidus	Pallidum
70	PALV	Pallidum, Ventral	Pallidum
71	MS	Medial Septum	Pallidum
72	NDB	Diagonal Band Nucleus	Pallidum
73	BST	Bed Nucleus of the Stria Terminalis	Pallidum
74	CB	Cerebellum	Cerebellum
75	VL	Ventrolateral Thalamus	Thalamus
76	VM	Ventromedial Thalamus	Thalamus
77	VPM	Ventral Posteromedial Thalamus	Thalamus
78	MGM	Medial Geniculate	Thalamus
79	LP	Lateral Posterior Thalamus	Thalamus
80	PO	Posterior Thalamus	Thalamus
81	AV	Anteroventral Thalamus	Thalamus
82	AM	Anteromedial Thalamus	Thalamus
83	AD	Anterodorsal Thalamus	Thalamus
84	LD	Laterodorsal Thalamus	Thalamus
85	MD	Mediodorsal Thalamus	Thalamus
86	SMT	Submedial Thalamus	Thalamus
87	PVT	Paraventricular Thalamus	Thalamus
88	RE	Nucleus of Reuniens	Thalamus
89	ILM	Intralaminar Nuclei of the Dorsal Thalamus	Thalamus
90	RT	Reticular Thalamus	Thalamus
91	EPI	Epithalamus	Thalamus
92	DM	Dorsomedial Hypothalamus	Hypothalamus
93	AH	Anterior Hypothalamus	Hypothalamus
94	LM	Lateral Mammillary Nucleus	Hypothalamus
95	MM	Medial Mammillary Nucleus	Hypothalamus
96	SUM	Supramammillary Nucleus	Hypothalamus
97	MPA	Medial Preoptic Area	Hypothalamus
98	VMH	Ventromedial Hypothalamus	Hypothalamus
99	LH	Lateral Hypothalamus	Hypothalamus
100	LPO	Lateral Preoptic Area	Hypothalamus
101	PH	Posterior Hypotalamus	Hypothalamus
102	STN	Subthalamic Nucleus	Hypothalamus
103	ZI	Zona Incerta	Hypothalamus
104	SCs	Superiror Colliculus	Midbrain
105	IC	Inferior Colliculus	Midbrain
106	SAG	Nucleus Sagulum	Midbrain
107	PBG	Parabigeminal Nucleus	Midbrain
108	VTA	Ventral Tegmental Area	Midbrain
109	PAG	Periaqueductal Gray	Midbrain
110	CUN	Cuneiform Nucleus	Midbrain
111	SN	Substantia Nigra	Midbrain
112	PPN	Pedunculopontine Nucleus	Midbrain
113	RL	Rostral Linear Raphe Nucleus	Midbrain
114	P	Pons	Hindbrain
115	MY	Medulla	Hindbrain
